# HepI and OpsX are functionally coupled but evolutionarily asymmetric heptosyltransferase variants: ecological transitions and operon modularization drive divergent constraints and flexibility

**DOI:** 10.64898/2026.06.09.731171

**Authors:** Aayatti Mallick Gupta, Philip Arevalo, Erika Anne Taylor

**Affiliations:** Wesleyan University, 52 Lawn Ave., Middletown, Connecticut, 06459, U.S.A

**Keywords:** Lipopolysaccharide biosynthesis, Heptosyltransferase I (HepI/rfaC/waaC), OpsX, Gram-negative bacteria, Molecular evolution, Horizontal gene transfer, Purifying selection, Operon architecture

## Abstract

Lipopolysaccharide (LPS) inner-core biosynthesis is classically initiated by a heptosyltransferase enzyme most commonly Heptosyltranferase I (HepI), a conserved WaaC-like enzyme. An alternative heptosyltranferase variant, OpsX, occurs alone in a subset of Gram-negative bacteria and co-exist with WaaC-like enzyme within the same genome of other organisms, raising questions about the origin of these two vairants and their functional partitioning. Here, we present a comparative evolutionary analysis of HepI (K02841) and OpsX (K12982) across Gram-negative bacteria to resolve their functional coupling and divergence. Selection analyses reveal a consistent evolutionary asymmetry, with OpsX exhibiting elevated ω values relative to HepI across global datasets and within genomes encoding both systems. Residue-level analyses indicate conserved catalytic cores in both enzymes, but a broader distribution of relaxed constraints in OpsX, suggesting differential partitioning of functional pressure. HepI has undergone intensified purifying selection in host-associated lineages, whereas OpsX shows no corresponding shift, indicating distinct responses to ecological context. Gene–species tree reconciliation further reveals contrasting horizontal gene transfer (HGT) architectures: HepI displays an ecologically structured network enriched in pathogen- and opportunist-associated lineages, with recurrent hub-mediated exchanges and deeper lineage-integrated events, whereas OpsX exhibits a diffuse transfer regime dominated by non-pathogenic taxa and primarily recent terminal acquisitions. These differences persist in genomes co-encoding both systems, where HepI transfer signal remains strongly associated with lifestyle, while OpsX is largely uncoupled from ecological structure. Analysis of operon architecture reveals pathway partitioning between the two genes: HepI is embedded in a conserved downstream operon linked to glycosyltransferase-mediated core assembly, whereas OpsX occurs in a more variable context enriched for upstream ADP-heptose precursor biosynthesis genes. In dual-system genomes, HepI is reduced to a minimal downstream module while OpsX retains upstream functions, indicating coordinated operon modularization. Together, HepI and OpsX form a functionally coupled but evolutionarily asymmetric system shaped by ecological transitions and genomic reorganization.

**Highlights:**

- HepI and OpsX represent functionally coupled but evolutionarily asymmetric LPS inner-core biosynthesis systems across Gram-negative bacteria.
- OpsX shows relaxed selective constraint and a diffuse horizontal gene transfer pattern, whereas HepI is under stronger purifying selection and ecologically structured transfer.
- Operon organization reveals pathway modularization, with HepI embedded in conserved downstream assembly modules and OpsX retaining upstream precursor-associated flexibility.
