## SupplementalTable3 for "HepI and OpsX are functionally coupled but evolutionarily asymmetric heptosyltransferase variants: ecological transitions and operon modularization drive divergent constraints and flexibility"

Organisms	Phylum	Class	Order	Family	Lifestyle
Alteromonas stellipolaris	Pseudomonadota	Gammaproteobacteria	Enterobacterales_A	Alteromonadaceae	Non-pathogen
Alteromonas mediterranea	Pseudomonadota	Gammaproteobacteria	Enterobacterales_A	Alteromonadaceae	Non-pathogen
Alteromonas naphthalenivorans	Pseudomonadota	Gammaproteobacteria	Enterobacterales_A	Alteromonadaceae	Non-pathogen
Pseudoalteromonas piscicida	Pseudomonadota	Gammaproteobacteria	Enterobacterales_A	Alteromonadaceae	Non-pathogen
Basfia bettyae	Pseudomonadota	Gammaproteobacteria	Enterobacterales_A	Pasteurellaceae	Unknown
Actinobacillus capsulatus	Pseudomonadota	Gammaproteobacteria	Enterobacterales_A	Pasteurellaceae	Non-pathogen
Rodentibacter pneumotropicus	Pseudomonadota	Gammaproteobacteria	Enterobacterales_A	Pasteurellaceae	Opportunist
Actinobacillus suis	Pseudomonadota	Gammaproteobacteria	Enterobacterales_A	Pasteurellaceae	Pathogen
Chelonobacter oris	Pseudomonadota	Gammaproteobacteria	Enterobacterales_A	Pasteurellaceae	Non-pathogen
Alteromonas marina	Pseudomonadota	Gammaproteobacteria	Enterobacterales_A	Alteromonadaceae	Non-pathogen
Necropsobacter massiliensis	Pseudomonadota	Gammaproteobacteria	Enterobacterales_A	Pasteurellaceae	Non-pathogen
Muribacter muris	Pseudomonadota	Gammaproteobacteria	Enterobacterales_A	Pasteurellaceae	Non-pathogen
Haemophilus haemolyticus	Pseudomonadota	Gammaproteobacteria	Enterobacterales_A	Pasteurellaceae	Pathogen
Alteromonas confluentis	Pseudomonadota	Gammaproteobacteria	Enterobacterales_A	Alteromonadaceae	Non-pathogen
Alteromonas lipolytica	Pseudomonadota	Gammaproteobacteria	Enterobacterales_A	Alteromonadaceae	Non-pathogen
Teredinibacter waterburyi	Pseudomonadota	Gammaproteobacteria	Pseudomonadales	Cellvibrionaceae	Non-pathogen
Rodentibacter mrazii	Pseudomonadota	Gammaproteobacteria	Enterobacterales_A	Pasteurellaceae	Non-pathogen
Rodentibacter rarus	Pseudomonadota	Gammaproteobacteria	Enterobacterales_A	Pasteurellaceae	Non-pathogen
Rodentibacter myodis	Pseudomonadota	Gammaproteobacteria	Enterobacterales_A	Pasteurellaceae	Non-pathogen
Rodentibacter heidelbergensis	Pseudomonadota	Gammaproteobacteria	Enterobacterales_A	Pasteurellaceae	Non-pathogen
Rodentibacter trehalosifermentans	Pseudomonadota	Gammaproteobacteria	Enterobacterales_A	Pasteurellaceae	Non-pathogen
Conservatibacter flavescens	Pseudomonadota	Gammaproteobacteria	Enterobacterales_A	Pasteurellaceae	Opportunist
Pasteurella oralis	Pseudomonadota	Gammaproteobacteria	Enterobacterales_A	Pasteurellaceae	Pathogen
Bowmanella denitrificans	Pseudomonadota	Gammaproteobacteria	Enterobacterales_A	Alteromonadaceae	Non-pathogen
Alteromonas gracilis	Pseudomonadota	Gammaproteobacteria	Enterobacterales_A	Alteromonadaceae	Non-pathogen
Alteromonas alba	Pseudomonadota	Gammaproteobacteria	Enterobacterales_A	Alteromonadaceae	Non-pathogen
Saccharobesus litoralis	Pseudomonadota	Gammaproteobacteria	Enterobacterales_A	Alteromonadaceae	Non-pathogen
Glaesserella australis	Pseudomonadota	Gammaproteobacteria	Enterobacterales_A	Pasteurellaceae	Non-pathogen
Alteromonas oceani	Pseudomonadota	Gammaproteobacteria	Enterobacterales_A	Alteromonadaceae	Non-pathogen
Geomonas oryzae	Desulfobacterota_F	Desulfuromonadia	Geobacterales	Geobacteraceae	Non-pathogen
Volucribacter psittacicida	Pseudomonadota	Gammaproteobacteria	Enterobacterales_A	Pasteurellaceae	Non-pathogen
Cricetibacter osteomyelitidis	Pseudomonadota	Gammaproteobacteria	Enterobacterales_A	Pasteurellaceae	Non-pathogen
Mannheimia haemolytica	Pseudomonadota	Gammaproteobacteria	Enterobacterales_A	Pasteurellaceae	Pathogen
Chelonobacter aquarius	Pseudomonadota	Gammaproteobacteria	Enterobacterales_A	Pasteurellaceae	Unknown
Bisgaardia hudsonensis	Pseudomonadota	Gammaproteobacteria	Enterobacterales_A	Pasteurellaceae	Non-pathogen
Bibersteinia trehalosi	Pseudomonadota	Gammaproteobacteria	Enterobacterales_A	Pasteurellaceae	Non-pathogen
Mesocricetibacter intestinalis	Pseudomonadota	Gammaproteobacteria	Enterobacterales_A	Pasteurellaceae	Non-pathogen
Lonepinella koalarum	Pseudomonadota	Gammaproteobacteria	Enterobacterales_A	Pasteurellaceae	Non-pathogen
Macondimonas diazotrophica	Pseudomonadota	Gammaproteobacteria	UBA5335	UBA5335	Unknown
Geomonas ferrireducens	Desulfobacterota_F	Desulfuromonadia	Geobacterales	Geobacteraceae	Non-pathogen
Alteromonas portus	Pseudomonadota	Gammaproteobacteria	Enterobacterales_A	Alteromonadaceae	Non-pathogen
Pseudoalteromonas galatheae	Pseudomonadota	Gammaproteobacteria	Enterobacterales_A	Alteromonadaceae	Non-pathogen
Haemophilus seminalis	Pseudomonadota	Gammaproteobacteria	Enterobacterales_A	Pasteurellaceae	Pathogen
Alteromonas mangrovi	Pseudomonadota	Gammaproteobacteria	Enterobacterales_A	Alteromonadaceae	Unknown
Catenovulum sediminis	Pseudomonadota	Gammaproteobacteria	Enterobacterales_A	Alteromonadaceae	Non-pathogen
Otariodibacter oris	Pseudomonadota	Gammaproteobacteria	Enterobacterales_A	Pasteurellaceae	Non-pathogen
Ursidibacter arcticus	Pseudomonadota	Gammaproteobacteria	Enterobacterales_A	Pasteurellaceae	Unknown
Ursidibacter maritimus	Pseudomonadota	Gammaproteobacteria	Enterobacterales_A	Pasteurellaceae	Non-pathogen
Alteromonas profundi	Pseudomonadota	Gammaproteobacteria	Enterobacterales_A	Alteromonadaceae	Non-pathogen
Frederiksenia canicola	Pseudomonadota	Gammaproteobacteria	Enterobacterales_A	Pasteurellaceae	Non-pathogen
Basfia succiniciproducens	Pseudomonadota	Gammaproteobacteria	Enterobacterales_A	Pasteurellaceae	Non-pathogen
Mannheimia varigena	Pseudomonadota	Gammaproteobacteria	Enterobacterales_A	Pasteurellaceae	Opportunist
Mannheimia granulomatis	Pseudomonadota	Gammaproteobacteria	Enterobacterales_A	Pasteurellaceae	Non-pathogen
Vespertiliibacter pulmonis	Pseudomonadota	Gammaproteobacteria	Enterobacterales_A	Pasteurellaceae	Non-pathogen
Phocoenobacter skyensis	Pseudomonadota	Gammaproteobacteria	Enterobacterales_A	Pasteurellaceae	Non-pathogen
Mannheimia pernigra	Pseudomonadota	Gammaproteobacteria	Enterobacterales_A	Pasteurellaceae	Non-pathogen
Mannheimia bovis	Pseudomonadota	Gammaproteobacteria	Enterobacterales_A	Pasteurellaceae	Non-pathogen
Rodentibacter haemolyticus	Pseudomonadota	Gammaproteobacteria	Enterobacterales_A	Pasteurellaceae	Non-pathogen
Phocoenobacter atlanticus	Pseudomonadota	Gammaproteobacteria	Enterobacterales_A	Pasteurellaceae	Unknown
Chelonobacter testudinis	Pseudomonadota	Gammaproteobacteria	Enterobacterales_A	Pasteurellaceae	Unknown
Pasteurella dagmatis	Pseudomonadota	Gammaproteobacteria	Enterobacterales_A	Pasteurellaceae	Pathogen
Pasteurella multocida	Pseudomonadota	Gammaproteobacteria	Enterobacterales_A	Pasteurellaceae	Pathogen
Actinobacillus lignieresii	Pseudomonadota	Gammaproteobacteria	Enterobacterales_A	Pasteurellaceae	Opportunist
Pasteurella canis	Pseudomonadota	Gammaproteobacteria	Enterobacterales_A	Pasteurellaceae	Pathogen
Phocoenobacter uteri	Pseudomonadota	Gammaproteobacteria	Enterobacterales_A	Pasteurellaceae	Opportunist
Actinobacillus equuli	Pseudomonadota	Gammaproteobacteria	Enterobacterales_A	Pasteurellaceae	Pathogen
Actinobacillus vicugnae	Pseudomonadota	Gammaproteobacteria	Enterobacterales_A	Pasteurellaceae	Non-pathogen
Glaesserella indolica	Pseudomonadota	Gammaproteobacteria	Enterobacterales_A	Pasteurellaceae	Unknown
Haemophilus parainfluenzae	Pseudomonadota	Gammaproteobacteria	Enterobacterales_A	Pasteurellaceae	Opportunist
